# Activation of the IKK2-NFκB pathway in VSMCs inhibits calcified vascular stiffness in CKD by reducing the secretion of calcifying extracellular vesicles

**DOI:** 10.1101/2023.07.11.548621

**Authors:** Shinobu Miyazaki-Anzai, Masashi Masuda, Audrey L. Keenan, Yuji Shiozaki, Makoto Miyazaki

## Abstract

IKK2-NFκB pathway mediated-inflammation in vascular smooth muscle cells (VSMCs) has been proposed to be an etiologic factor in medial calcification and stiffness. However, the role of the IKK2-NFκB pathway in medial calcification remains to be elucidated. In this study, we found that CKD induces inflammatory pathways through the local activation of the IKK2-NFκB pathway in VMSCs associated with calcified vascular stiffness. Despite reducing the expression of inflammatory mediators, complete inhibition of the IKK2-NFκB pathway *in vitro* and *in vivo* unexpectedly exacerbated vascular mineralization and stiffness. In contrast, activation of NFκB by SMC-specific IκB deficiency attenuated calcified vascular stiffness in CKD. Inhibition of the IKK2-NFκB pathway induced apoptosis of VSMCs by reducing anti-apoptotic gene expression, whereas activation of NFκB reduced CKD-dependent vascular cell death. In addition, increased calcifying extracellular vesicles through the inhibition of the IKK2-NFκB pathway induced mineralization of VSMCs, which was significantly reduced by blocking cell death. This study reveals that activation of the IKK2-NFκB pathway in VSMCs plays a protective role in CKD-dependent calcified vascular stiffness by reducing the release of apoptotic calcifying extracellular vesicles.
