## Supplemental Tables for "Activation of the IKK2-NFκB pathway in VSMCs inhibits calcified vascular stiffness in CKD by reducing the secretion of calcifying extracellular vesicles"

### Sheet: Table S1 and Table S2
Supplemental Table 1. The serum parameters of SMMC-IKKb KO mice under NKD and CKD
			Control			SMC-IKKbKO			Control			SMC-IKKbKO
			NKD			NKD			CKD			CKD
Cholesterol	mg/dl	131.7	±	10.2	138.5	±	8.7	122.8	±	10.3	137.1	±	3.3
Triglyceride	mg/dl	181.8	±	31	166.4	±	19.3	44.5	±	12.1	63.9	±	7.6
Calcium	mg/ml	8.5	±	0.3	8.3	±	0.5	7.2	±	0.5	7.2	±	0.3
Phosphorus	mg/ml	6.7	±	0.9	6.3	±	0.3	8	±	0.6	7.1	±	0.3
Creatinine	mg/dl	72.3	±	2.7	72.6	±	2.3	171.9	±	13.6	162	±	11.7
Eight-week old male mice (N=8) were subjected to sham operation or 5/6 nephrectomies.
Mice were intraperitoneally injected with tamoxifen for 5 days and maintained on a Western diet for 3 weeks.
Red indicates statistically significant (p<0.05 vs NKD control).
Supplemental Table 2. The serum parameters of SMMC-IkB KO mice under NKD and CKD
			Control			Control			SMC-IkBKO
			NKD			CKD			CKD
Cholesterol	mg/dl	176.3	±	15.8	207.2	±	7.8	192.5	±	10.1
Triglyceride	mg/dl	208.2	±	22.8	76.7	±	11.6	63.6	±	9.8
Calcium	mg/ml	9.3	±	0.4	7.8	±	0.4	6.8	±	0.5
Phosphorus	mg/ml	6.6	±	0.3	14.4	±	3	11.4	±	2.4
Creatinine	mg/dl	99.9	±	24.2	352.1	±	49	322.8	±	61.6
Eight-week old male mice (N=8) were subjected to sham operation or 5/6 nephrectomies.
Mice were intraperitoneally injected with tamoxifen for 5 days and maintained on a Western diet for 12 weeks.
Red indicates statistically significant (p<0.05 vs NKD control).

### Sheet: Table S3
Supplemental Table 3
Levels of inflammatory genes induced by CKD in the aortic media of SMC-IKK2 KO and SMC-IkBa KO mice under CKD
		Control			SMC-IKK2 KO			SMC-IkBa
	AVG		SEM	AVG		SEM	AVG		SEM
Acod1	-0.0206731	±	0.100243	-8.60733	±	0	2.49104	±	0.471598
Agtr2	-2.54187	±	1.17958	-3.14432	±	0.831755	-0.899688	±	1.06897
Ahsg	-0.183411	±	0.320135	-0.885174	±	0.129725	11.0385	±	2.0812
Aif1	-0.332834	±	0.451422	-3.72998	±	0.56148	73.1282	±	12.6325
Bdkrb1	0.507634	±	0.131236	-3.47395	±	1.19407	5.66667	±	1.18767
Bdkrb2	-0.0128642	±	0.0780386	-0.103041	±	0.0546193	9.87179	±	0.512821
C1qa	-0.239799	±	0.374178	-2.15048	±	0.152961	813.154	±	67.7607
C3ar1	-0.147233	±	0.285552	-1.32627	±	0.0857304	33.9872	±	5.29487
Casp4	-0.0299361	±	0.119128	0.130439	±	0.135293	116.936	±	4.30342
Ccl12	0.377789	±	0.0676842	-2.23957	±	0.0135464	97.8205	±	6.2906
Ccl17	-0.479236	±	0.551379	-6.88671	±	0	39.9103	±	9.92735
Ccl2	-0.586715	±	0.613477	-2.69808	±	0.515861	149.436	±	12.4957
Ccl22	-2.20921	±	1.58826	-5.58618	±	1.21666	7.5641	±	0.649573
Ccl3	-4.66362	±	1.80255	-2.93149	±	1.41117	18.8333	±	4.33761
Ccl5	-0.399303	±	0.468049	-0.925928	±	0.340633	148.154	±	15.906
Ccl8	-0.560459	±	0.616755	-4.02979	±	0.438357	479.064	±	104.054
Ccl9	0.417262	±	0.0390689	-1.31296	±	0.125743	54.8462	±	9.34188
Ccr1l1	-1.77941	±	0.944332	-3.41504	±	0	0.333333	±	0.00854701
Ccr2	-0.368766	±	0.475977	-2.62895	±	0.319049	50.2308	±	11.4786
Ccr3	-1.5253	±	1.07708	-3.29927	±	1.02421	0.448718	±	0.0982906
Ccr4	0	±	0	0	±	0	0.410256	±	0.025641
Ccr5	-0.135316	±	0.266141	-2.11172	±	0.199064	33.9872	±	5.59402
Ccr6	-0.272017	±	0.347826	-5.1964	±	0	2.5641	±	0.0683761
Ccr7	-2.48511	±	1.73071	-6.23797	±	1.27861	6.03846	±	0.0470085
Cd14	-0.0518218	±	0.163969	-0.865096	±	0.023727	163.192	±	2.7735
Cd180	-0.250101	±	0.371928	-4.52469	±	1.05382	8.55128	±	1.2094
Cd300a	0.281695	±	0.288156	-1.93441	±	0.523445	41.9487	±	9.15385
Cd40	-0.407015	±	0.503185	-1.77628	±	0.408734	14.3974	±	2.46581
Cd40lg	-2.40027	±	1.13678	-4.36923	±	0	0.167949	±	0.0551282
Cd68	-0.138433	±	0.276457	-1.55817	±	0.134895	149.705	±	8.44872
Cd96	-0.293995	±	0.472902	-6.06609	±	3.62597e-16	1.96154	±	0.0555556
Chil1	-0.663708	±	0.686503	-2.27903	±	0.167467	64.8846	±	15.0983
Chil3	-0.323074	±	0.434609	-5.27345	±	1.24936	12.1538	±	0.760684
Chil5	-0.325588	±	0.440301	-0.154584	±	0.406554	1.23077	±	0.111111
Ciita	-0.118734	±	0.251658	-1.9731	±	0.305013	13.6667	±	2.59829
Csf1r	-0.254551	±	0.387229	-2.38858	±	0.256096	149.769	±	9.4188
Csrp3	-3.47671	±	1.45682	-3.83605	±	1.24936	0.270513	±	0.0893162
Cx3cr1	-0.0242913	±	0.10997	-1.93699	±	0.292184	24.8846	±	0.747863
Cxcl10	-0.597446	±	0.641902	-8.55806	±	1.17958	22.0385	±	3.38889
Cxcl5	-1.05782	±	0.934181	-9.34732	±	1.13678	99.5	±	19.0887
Cxcr6	-2.38885	±	1.71364	-6.54945	±	1.02421	37.3462	±	8.7735
Cybb	-0.145083	±	0.282159	-1.96646	±	0.0630461	56.141	±	6.25214
F12	0	±	0	1.77398	±	1.02421		ND
Fcer1g	-0.228976	±	0.364083	-2.90799	±	0.311601	320.5	±	28.2265
Ffar3	0	±	0	0	±	0	1.87308	±	0.623504
Fpr1	-0.603473	±	0.659874	-5.83289	±	0	5.35897	±	1.41026
Fpr2	-0.434086	±	0.528462	-2.97321	±	0.168292	17.2949	±	2.82479
Havcr2	0.556386	±	0.149215	-5.61276	±	1.39119	8.35897	±	1.18803
Hck	-0.36437	±	0.412568	-0.36437	±	0.412568	40.6154	±	3.61538
Hrh4	0	±	0	0	±	0	0.0397436	±	0.0123932
Il1a	0	±	0	0	±	0	0.411538	±	0.0481808
Il1b	-0.327964	±	0.445803	-3.52596	±	0.275937	96.2308	±	20.9487
Il1r2	-0.170169	±	0.296463	-7.75933	±	3.62597e-16	14.5897	±	2.88034
Il1rn	0.473743	±	0.0303231	-2.80141	±	0.455963	27.8077	±	5.18376
Il2ra	-1.39238	±	1.11008	-4.10214	±	0.639305	3.35897	±	0.034188
Il5ra	0	±	0	1.44064	±	0.831755	0.128205	±	0.00854701
Il6	-2.3348	±	1.56745	-5.62697	±	1.17958	25.1538	±	6.18803
Irf5	-0.101411	±	0.230173	0.379299	±	0.100859	18.89	±	0.676667
Itgb2	0.405601	±	0.0257771	-1.78537	±	0.382475	63.8333	±	1.23504
Itgb6	0	±	0	1.10731	±	0.639305	0.115385	±	0.0128205
Klk1b1	-2.87284	±	1.27861	-5.08746	±	0	0.142308	±	0.0465812
Krt16	0	±	0	1.77398	±	1.02421	0.116667	±	0.0380342
Lilrb4a	-0.201107	±	0.336867	1.60523	±	0.462394	145.115	±	8.61966
Lta	-0.106872	±	0.228244	2.29408	±	0.399893	52.6923	±	3.61538
Ltb4r1	0.250007	±	0.11011	-1.47765	±	0.281389	1.64103	±	0.0598291
Ltb4r2	-1.86965	±	1.23021	-1.78197	±	1.19705	0.269231	±	0.0384615
Ly86	-0.34749	±	0.46263	-2.63193	±	0.146301	110.282	±	16.8291
Mefv	-0.093024	±	0.22266	-4.13706	±	0.942828	10.3205	±	1.92735
Msmp	-3.04348	±	1.32923	-2.71014	±	1.52168	0.820513	±	0.0683761
Naip1		ND			ND		11.9744	±	0.854701
Naip2	-0.0461796	±	0.151363	-3.24242	±	0.35183	7	±	1.01709
Ncf1	-0.248893	±	0.381712	-3.1687	±	0.475053	47.641	±	4.67521
Nfkbid	0.419826	±	0.0312596	-3.7447	±	1.14855	4.85897	±	0.782051
Nlrp10	-0.0257226	±	0.113789	0.409606	±	0.240164	0.294872	±	0.0384615
Nlrp3	-0.346148	±	0.451832	-0.215376	±	0.33607	5.5	±	0.311966
Nlrp4f	0	±	0	0	±	0	0.0346154	±	0.00481599
Nupr1	-0.0192807	±	0.0959048	-0.073943	±	0.0705882	2710.95	±	214.521
Olr1	0	±	0	1.88129	±	1.08616	3.03846	±	0.75641
Pik3cg	-0.750513	±	0.742489	-1.15798	±	0.364518	5.26923	±	0.474359
Pld4	-0.266849	±	0.39724	-2.05054	±	0.067957	116.859	±	4.23504
Ptafr	-0.555244	±	0.612083	-1.95702	±	0.553234	25.7308	±	4.9359
Ptger2	-0.207524	±	0.31478	-4.37139	±	0.931555	1.51282	±	0.188034
Ptn	-0.0796662	±	0.201303	-0.0796662	±	0.201303	15.3077	±	2.47663
Pycard	-0.00417225	±	0.0447425	-0.0185151	±	0.211019	20.7308	±	1.80769
Rasgrp1	-0.196746	±	0.325631	-2.93969	±	1.05655	3.66667	±	0.65812
Saa3	0.507081	±	0.0422065	-6.24503	±	0.246056	634.718	±	159.137
Scn9a		ND			ND		1.59103	±	0.269475
Serpina3a	-2.03338	±	1.02421	-3.80735	±	1.81299e-16		ND
Serpinb1a	0.415327	±	0.0970807	-0.675012	±	0.0944333	34.5	±	6.9188
Serpinf2	-1.77941	±	0.944332	1.82519	±	0.19245	0.0397436	±	0.0123932
Slamf8	0.0889251	±	0.244303	-2.75888	±	0.311615	10.1795	±	1.55556
Sphk1	-0.00649197	±	0.0564757	-0.134258	±	0.115536	43.141	±	4.67949
Themis2	-0.0742801	±	0.198104	-1.48778	±	0.0976583	23.3333	±	2.94017
Ticam2	-0.371871	±	0.458591	-2.54114	±	0.19245	4.61538	±	0.615385
Timp1	-0.0959611	±	0.2269	-0.254819	±	0.0447755	1273.56	±	47.3333
Tlr1	-1.69281	±	1.24027	-4.47424	±	0.831755	4.0641	±	0.396055
Tlr11	-0.0702989	±	0.19245	-2.95158	±	1.21666	1.19231	±	0.0977316
Tlr12	-0.0566417	±	0.167467	-0.0181493	±	0.638076	0.602564	±	0.149573
Tlr13	-0.370662	±	0.475596	-2.45282	±	0.243955	20.5513	±	3.58547
Tlr2	-0.0355801	±	0.134502	-0.0121477	±	0.0196017	61.6923	±	3.86325
Tlr8	-0.444869	±	0.533543	-3.48796	±	0.307407	17.6282	±	3.89316
Tlr9	-0.0768219	±	0.200657	-1.9201	±	0.0976583	5.67949	±	0.235043
Tnf	-0.320755	±	0.425104	-4.86691	±	1.13276	6.83333	±	0.910256
Tnfaip3	-0.220999	±	0.0482397	0.660643	±	0.164887	28.859	±	0.141026
Trem1	-0.16555	±	0.297399	-4.61825	±	0.831755	6.44872	±	0.961538
Trem2	-0.367299	±	0.475194	-1.68494	±	0.201299	97.4615	±	4.16239
Trim55		ND			ND		0.0474359	±	0.00883076
Trp73		ND		3.89608	±	1.16729	0.102564	±	0.034188
The number was normalized with 36B4 (house keeping gene) and calculated as log2 (Fold change)
The aortic medial layer were isolated from mice 3 weeks after CKD was induced.
Red number indicates statistically significant (p<0.05 vs control mice).
C2cd4a, Ccl1, F5, Mep1b, Nlrp9b and Tyrobp were not detected in any groups.

### Sheet: Table S4
Supplemental Table 4
Levels of anti-apoptotic genes expressed in the aortic media of CKD SMC-IKK2 KO and SMC-IkBa KO mice.
		Control			SMC-IKK2 KO			SMC-IkBa KO
	AVG		SEM	AVG		SEM	AVG		SEM
Birc2	-0.00635109	±	0.0547006	-0.116395	±	0	2.49104	±	0.471598
Birc3	-0.0172524	±	0.0929619	-0.231201	±	0.0317554	0.899688	±	0.0689659
Birc5	-0.119705	±	0.236335	-0.684314	±	0.0297251	11.0385	±	2.0812
Birc6	-0.0179442	±	0.094022	-0.0169075	±	0.56148	73.1282	±	12.6325
Bcl2	-0.00520758	±	0.049631	-0.429584	±	1.19407	5.66667	±	1.18767
Bcl2a1a	-0.350781	±	0.450801	-4.68735	±	0.0546193	9.87179	±	0.512821
Bcl2a1b	-0.110095	±	0.244041	-4.84484	±	0.152961	813.154	±	67.7607
Bcl2a1d	-0.201853	±	0.338008	-6.81636	±	0.0857304	33.9872	±	5.29487
Bcl2l1	-0.0131875	±	0.0803344	0.119508	±	0.135293	116.936	±	4.30342
Bcl2l2	-0.00132436	±	0.025192	-0.0102432	±	0.0135464	97.8205	±	6.2906
Bcl2l11	-0.0101929	±	0.0697189	-0.525129	±	0	39.9103	±	9.92735
Bcl2l12	-0.0308469	±	0.123712	-0.265179	±	0.0158613	149.436	±	12.4957
Bcl2l13	-0.000280236	±	0.0116162	-0.274323	±	0.216656	7.5641	±	0.649573
Bcl2l14	-0.0817042	±	0.19245	-3.15798	±	0.411175	18.8333	±	4.33761
Bcl2l15	-0.123051	±	0.23525	-3.80178	±	0.340633	148.154	±	15.906
Cflar	-0.00133734	±	0.0253197	-0.207907	±	0.438357	479.064	±	104.054
Xiap	-0.000205765	±	0.00993139	-0.175696	±	0.125743	54.8462	±	9.34188
Mcl1	-0.000240226	±	0.0107503	-0.0104215	±	0	0.333333	±	0.00854701
Naip1		ND			ND		11.9744	±	0.854701
Naip2	-0.0461796	±	0.151363	-3.24242	±	0.35183	7	±	1.01709
Naip5	-0.0253393	±	0.110509	-1.49198	±	0	0.410256	±	0.025641
Naip6	-0.0817042	±	0.19245	-3.73697	±	0.199064	33.9872	±	5.59402
The number was normalized with 36B4 (house keeping gene) and calculated as log2 (Fold change).
The aortic medial layer was isolated from mice 3 weeks after CKD was induced.
Red number indicates statistically significant (p<0.05 vs control mice).

### Sheet: Table S5
Supplemental Table 5. gRNA and qPCR primer sequences
LentiCRISPR	Forward
Ikbkb_Ikk2 sg 1	GCCCTACCTGATTGTGCCAC
Ikbkb_Ikk2 sg 2	CGCCATCAAGCAATGCCGAC
Ikbkb_Ikk2 sg 3	TTCCAAATCCCCCGGTCCCC
Rela sg 1	GCGATTCCGCTATAAATGCG
Rela sg 2	TCATCGAACAGCCGAAGCAA
Rela sg 3	GCCCAGACCGCAGTATCCAT
Nfkb1 sg 1	TGCAAAGGTTATCGTTCAGT
Nfkb1 sg 2	CCCGGAAGCCCTCCGTGTGA
Nfkb1 sg 3	CGATTCCGCTATGTGTGTGA
PCR Primers	Forward	Reverse
Pro-inflammatory genes induced by CKD
Acod1	GGTATCATTCGGAGGAGCAAGAG	ACAGTGCTGGAGGTGTTGGAAC
Agtr2	CGTGACCAAGTCCTGAAGATGG	GGAAGTGCCAGGTCAATGACTG
Ahsg	CACACTGGAGACCACTTGCCAT	GCCGTCTTGTTTCAGGATGTGG
Aif1	TCTGCCGTCCAAACTTGAAGCC	CTCTTCAGCTCTAGGTGGGTCT
Bdkrb1	GACCGCTACAGGTTGCTGGTAT	CGACTTTGACGGAACGCAGAAG
Bdkrb2	TGGTGGAGTTGGCTCAATGCCA	GAACACGCTGAGGACAAAGAGG
C1qa	GTGGCTGAAGATGTCTGCCGAG	TTAAAACCTCGGATACCAGTCCG
C2cd4a	CTCTTGCGGGACCGAGATG	GGTCTGGAGTGAGCACGTT
C3ar1	CTGGCGTAAAGATGAAGACGACC	CCAGTGTCCTTGGAGAATCAGG
Casp4	GTGGTGAAAGAGGAGCTTACAGC	GCACCAGGAATGTGCTGTCTGA
Ccl1	GCTTACGGTCTCCAATAGCTGC	GCTTTCTCTACCTTTGTTCAGCC
Ccl12	GCTACAGGAGAATCACAAGCAGC	ACGTCTTATCCAAGTGGTTTATGG
Ccl17	CGAGAGTGCTGCCTGGATTACT	GGTCTGCACAGATGAGCTTGCC
Ccl2	GCTACAAGAGGATCACCAGCAG	GTCTGGACCCATTCCTTCTTGG
Ccl22	GTGGAAGACAGTATCTGCTGCC	AGGCTTGCGGCAGGATTTTGAG
Ccl3	ACTGCCTGCTGCTTCTCCTACA	ATGACACCTGGCTGGGAGCAAA
Ccl5	CCTGCTGCTTTGCCTACCTCTC	ACACACTTGGCGGTTCCTTCGA
Ccl8	GGGTGCTGAAAAGCTACGAGAG	GGATCTCCATGTACTCACTGACC
Ccl9	TCCAGAGCAGTCTGAAGGCACA	CCGTGAGTTATAGGACAGGCAG
Ccr1l1	CCTGGTGTTCATCATTGGCGTG	GGTAATGTGGAGAGGAAGACCAG
Ccr2	GCTGTGTTTGCCTCTCTACCAG	CAAGTAGAGGCAGGATCAGGCT
Ccr3	CCACTGTACTCCCTGGTGTTCA	GGACAGTGAAGAGAAAGAGCAGG
Ccr4	GGACTAGGTCTGTGCAAGATCG	TGCCTTCAAGGAGAATACCGCG
Ccr5	GTCTACTTTCTCTTCTGGACTCC	CCAAGAGTCTCTGTTGCCTGCA
Ccr6	ACAGAGCCATCCGAGTCGTGAT	CTGGTGTAGGCGAGGACTTTCT
Ccr7	AGAGGCTCAAGACCATGACGGA	TCCAGGACTTGGCTTCGCTGTA
Cd14	TTGAACCTCCGCAACGTGTCGT	CGCAGGAAAAGTTGAGCGAGTG
Cd180	TGCCTACCATTCAAAACACGACC	GTGTCTAACCGATGTTGGCTTTG
Cd300a	CTGGAGGATGCAGACACCTACA	CTCTAGTGTTGGTCCTGGAGATG
Cd40	ACCAGCAAGGATTGCGAGGCAT	GGATGACAGACGGTATCAGTGG
Cd40lg	GAACTGTGAGGAGATGAGAAGGC	TGGCTTCGCTTACAACGTGTGC
Cd68	GGCGGTGGAATACAATGTGTCC	AGCAGGTCAAGGTGAACAGCTG
Cd96	CATGACAGCTTGGTGTATGGCTC	CAGTGGGTAGATGTTTCGTTGGG
Chil1	GCTTTGCCAACATCAGCAGCGA	AGGAGGGTCTTCAGGTTGGTGT
Chil3	TACTCACTTCCACAGGAGCAGG	CTCCAGTGTAGCCATCCTTAGG
Chil5	TCACTGCCACAGTAGCTGGTGT	CCAGTATAGCCATCTTGGGAGC
Ciita	ACCTTCGTCAGACTGGCGTTGA	GCCATTGTATCACTCAAGGAGGC
Csf1r	TGGATGCCTGTGAATGGCTCTG	GTGGGTGTCATTCCAAACCTGC
Csrp3	CACAGACACTGGCGAGCATCTT	TCCACATCGTGGGCACTTCTCT
Cx3cr1	GAGCATCACTGACATCTACCTCC	AGAAGGCAGTCGTGAGCTTGCA
Cxcl10	ATCATCCCTGCGAGCCTATCCT	GACCTTTTTTGGCTAAACGCTTTC
Cxcl5	CCGCTGGCATTTCTGTTGCTGT	CAGGGATCACCTCCAAATTAGCG
Cxcr6	GGTTCTTCCTGCCATTGCTCAC	GCAGGAACACAGCCACTACAAG
Cybb	TGGCGATCTCAGCAAAAGGTGG	GTACTGTCCCACCTCCATCTTG
F12	CATCACCTACCAGCACGACTTG	ACCTCGCAGAGCACTGTCTCAG
F7	GGAACAGTGCTCCTTTGAGGAG	GACTTGAGATGATCCTGGCAGG
Fcer1g	CAGCTCTGCTATATCCTGGATGC	TCCTGGCTCCGGGTGTTCAGG
Ffar3	TATGTCAGCCGTGAGAGTCCGT	CCAGGAGTTGATGAAAGTCGGC
Fpr1	GCTGGCTACATCGTTCTGGATG	GTTTCATGCGGAAACCAGCCAC
Fpr2	GCCTTTTGGCTGGTTCCTGTGT	CAAATGCAGCGGTCCAAGGCAA
Havcr2	ACAGACACTGGTGACCCTCCAT	CAGCAGAGACTCCCACTCCAAT
Hck	GCAGTTTGGAGAAGTGTGGATGG	TGCAGCGACTTCATCAGGTTGG
Hrh4	GTGGAATCTGCATGTTTTGGCTC	CATGATGCCAGTGTGTTGAGCC
Ikbkb	GCAGACTGACATTGTGGACCTG	ATCTCCTGGCTGTCACCTTCTG
Il1a	ACGGCTGAGTTTCAGTGAGACC	CACTCTGGTAGGTGTAAGGTGC
Il1b	TGGACCTTCCAGGATGAGGACA	GTTCATCTCGGAGCCTGTAGTG
Il1rl2	ACTCCAAACGCATCCAGGAAGG	ATGATGTAGGCTGCGGACACTC
Il1rn	TGTGCCTGTCTTGTGCCAAGTC	GCCTTTCTCAGAGCGGATGAAG
Il2ra	GCGTTGCTTAGGAAACTCCTGG	GCATAGACTGTGTTGGCTTCTGC
Il5ra	AGGGTTTGAGCAGCTTGCTGTG	CCACTGTGACATTCCTTGGAGG
Il6	TACCACTTCACAAGTCGGAGGC	CTGCAAGTGCATCATCGTTGTTC
Irf5	CCTACAGAACCACTCTTGCCTG	CCTTGTGGGTTGCTGATGGTGA
Itgb2	CTTTCCGAGAGCAACATCCAGC	GTTGCTGGAGTCGTCAGACAGT
Itgb6	ACTCATTCCTGGAGCAACCGTG	GCTGTGAAAGACAGGTTGAGTCC
Klk1b1	GGAGTCCTGTTGGATGCCAACT	AATCGGTGCTGAGCAGAGGGTT
Krt16	GGACCAGTATGAGCAGATGGCA	TCGCTGCGGTTGCTCTGGATTA
Lilrb4a	CTGGATGCTGTTACTCCCAACC	TGGGTGTAGAGGACTGGTCCTT
Lta	AGCCCATCCACTCCCTCAGAAG	TGCTCTCCAGAGCAGTGAGTTC
Ltb4r1	GACTTGGCTGTGTTGCTCACTG	AGCAGGACACTGGCATACATGC
Ltb4r2	GCTGGAACTACAGCCTTGGCTT	CGAAGAGTCGAGTAAGGAACCG
Ly86	GCCTTTCCATTGACCAGTGTTCC	GCCTTTTGCCATCAGAGTTATGTC
Mefv	CAGAAGACCCAGCATCCTTAGG	GCAATGGAGCAGCTACAGGAAC
Mep1b	GGTTTCACAGGTTCTCAGTGGC	CAGTCTGCTCTCCAACATCGCC
Msmp	GTGGTGTCTCTGTTCCTACAGC	GAAACAGTCCTTGCGGAGCCAA
Naip1	CGAGGTCTCAGAGACAAACCAG	GAACTCTCCAGGAAGGACTGAG
Naip2	CGAGGTCTCAGAGACAAACCAG	GAACTCTCCAGGAAGGACTGAG
Ncf1	GCTGACTACGAGAAGAGTTCGG	CCTCGCTTTGTCTTCATCTGGC
Nfkbia	GCCAGGAATTGCTGAGGCACTT	GTCTGCGTCAAGACTGCTACAC
Nfkbid	CCGAGGTGTTACAGATGTACCG	TGGTCAGTGGCGTTAGGCTCTG
Nlrp10	GCTTGTAGACTACCTCAACCAGG	CCATCAGGAGCAGCTTATTGTGG
Nlrp3	TCACAACTCGCCCAAGGAGGAA	AAGAGACCACGGCAGAAGCTAG
Nlrp4f	CTTGAACCAGGCAGAGTGCAAC	CAACGACTTGCTGCTCATCAGG
Nlrp9b	GACTGGAAAACCTTGGACCACTC	CCTCGGAAAACGCAGATTTGTCC
Nupr1	GAATATGATCAGTACAGCCTGGC	CAGAGTTCTGGAACTTGGTCAGC
Olr1	GTCATCCTCTGCCTGGTGTTGT	TGCCTTCTGCTGGGCTAACATC
Pik3cg	CTGGAGAGCTTAGAGGACGATG	AAGCCACGCTTCAGCAGGAATC
Pld4	GGAGTCAATGACTCGTCTTCTCG	CAAGACCTGGAGGTCAGTGGAT
Ptafr	TGGTTGCCAACGGCTATGTGCT	AGGAAGAGCAGGTCAGCCATAG
Ptger2	GAGAGAGGACTTCGATGGCAGA	GGAAGAGGTTTCATCCATGTAGG
Ptn	CCCTTGCAACTGGAAGAAGCAG	GACAGTCAGCATTGTGCAGAGC
Pycard	CTGCTCAGAGTACAGCCAGAAC	CTGTCCTTCAGTCAGCACACTG
Rasgrp1	CTTCAACACGCTGATGGCTGTG	GGACAGCAGTTCAGTCATCTCG
Saa3	GAGCCTGGGCTGCTAAAGTCAT	CACTCATTGGCAAACTGGTCAGC
Scn9a	GGTCATGGTGATTGGGAACCTTG	TCTGGAGGTTGTTTGCGTCGGT
Serpina3n	CAACCAGAGACCCTGAGGAAGT	AGGACATCCTCCAGGCTGTAGT
Serpinb1a	GGATGCTCCATTCCGACTGAGT	AGTTCTCCACCCTGGTAAGGCA
Serpinf2	TGCTTCTCCTCAACGCCATCCA	ATGTCCACCGACACTGTGAACC
Slamf8	GAAACCTGGAGACAGCGGCAAT	GCAGTGAACACTTGAACCTCGG
Sphk1	GCTTCTGTGAACCACTATGCTGG	ACTGAGCACAGAATAGAGCCGC
Themis2	CAAGGTCACTCATGTCCAGCTC	TCCAGGGTTCTGTAGCTTCGCA
Ticam2	ATCAGAGCCACCAACAGGAGAG	CTCGTCGGTGTCATCTTCTGCA
Timp1	TCTTGGTTCCCTGGCGTACTCT	GTGAGTGTCACTCTCCAGTTTGC
Tlr1	GGTAGCAAGAGAAGTGGTGGAG	CGATGGTGACAGTCAGCAGAAC
Tlr11	CTGGCATTGAGCCACCTGAATC	CTCCTGGAGGTTGCTGTTCATC
Tlr12	GGAGACCTTGACTATAAGCGGC	GCAGAAGGCATCCAAGCTGTTC
Tlr13	TTCGGACTCTCAACCACGGAAC	GGAACGTAGGTTAGTGAGACCAG
Tlr2	ACAGCAAGGTCTTCCTGGTTCC	GCTCCCTTACAGGCTGAGTTCT
Tlr8	AAGTGCTGGACCTGAGCCACAA	CCTCTGTGAGGGTGTAAATGCC
Tlr9	GCTGTCAATGGCTCTCAGTTCC	CCTGCAACTGTGGTAGCTCACT
Tnf	GGTGCCTATGTCTCAGCCTCTT	GCCATAGAACTGATGAGAGGGAG
Tnfaip3	AGCAAGTGCAGGAAAGCTGGCT	GCTTTCGCAGAGGCAGTAACAG
Trem1	CCTGTTGTGCTCTTCCATCCTG	CGGGTTGTAGTTGTGTCACTGG
Trem2	CTACCAGTGTCAGAGTCTCCGA	CCTCGAAACTCGATGACTCCTC
Trim55	CACTACCTGCTTCCTCTCCAGA	TGTGGTCTGCTGAGAGCCAATG
Trp73	CAGCCTTTGGTTGACTCCTATCG	TGGTTGACGGAGGGCAGTTTGT
Tyrobp	GTGACTTGGTGTTGACTCTGCTG	GATAAGGCGACTCAGTCTCAGC
Anti-apoptotic genes
Birc2	GATACGGATGAAGGGTCAGGAG	GGGTCAGCATTTTCTTCTCCTGG
Birc3	GGACATTAGGAGTCTTCCCACAG	GAACACGATGGATACCTCTCGG
Birc5	CCTACCGAGAACGAGCCTGATT	CCATCTGCTTCTTGACAGTGAGG
Birc6	CTGACTTCAACAGAGGAGACATC	CTGTTGCACCAACATCCTCACTC
Bcl2	CCTGTGGATGACTGAGTACCTG	AGCCAGGAGAAATCAAACAGAGG
Bcl2a1a	TCCACAAGAGCAGATTGCCCTG	GCCAGCCAGATTTGGGTTCAAAC
Bcl2a1b	GCAAGAGCAGATTGCCCTGGAT	GCCAGCCAGATTTGGGTTCAAAC
Bcl2a1d	TCCACAAGAGCAGATTGCCCTG	GCCAGCCAGATTTGGGTTCAAAC
Bcl2l1	GCCACCTATCTGAATGACCACC	AGGAACCAGCGGTTGAAGCGC
Bcl2l2	CAAGTGCAGGATTGGATGGTGG	CTGTCCTCACTGATGCCCAGTT
Bcl2l11	GGAGATACGGATTGCACAGGAG	CTCCATACCAGACGGAAGATAAAG
Bcl2l12	GGAGACAACAGATTTCCTGAGCC	ACCAGGGCATAGAACTCGGAAG
Bcl2l13	GTCACAAGACCTGAAGGAGCCT	GCTTATTCCATCCGCTGGCATG
Bcl2l14	AGAGTGGCTTCCACAACCAGCA	GCCAGGAGTAAACAATTTCAGCC
Bcl2l15	CAGTTCAATGGAGAGCTGGAAGC	CACCAGGTTCTGCTGAGAGACT
Cflar	GCTCTACAGAGTGAGGCGGTTT	CACCAATCTCCATCAGCAGGAC
Xiap	CTGCGCTTCATAGTCCTTTGCC	AGGGTGCTGTTGGCTTTCCTTG
Mcl1	AGCTTCATCGAACCATTAGCAGAA	CCTTCTAGGTCCTGTACGTGGA
Naip1	CGAGGTCTCAGAGACAAACCAG	GAACTCTCCAGGAAGGACTGAG
Naip2	CGAGGTCTCAGAGACAAACCAG	GAACTCTCCAGGAAGGACTGAG
Naip5	CGAGGTCTCAGAGACAAACCAG	GGAAGGACTGAGAGCACATTCG
Naip6	CGAGGTCTCAGAGACAAACCAG	CAGGAAGGACTGAGAGCACATC
36b4	GGCCCGAGAAGACCTCCTT	TCAATGGTGCCTCTGGAGATT
